# Taxonomical and ontological analysis of verified natural and laboratory human coronavirus hosts

**DOI:** 10.1101/2023.02.05.527173

**Authors:** Yang Wang, Muhui Ye, Fengwei Zhang, Zachary Thomas Freeman, Hong Yu, Xianwei Ye, Yongqun He

**Author notes:** Co-Corresponding authors: Xianwei Ye, Yongqun He.

## Abstract

To fully understand COVID-19, it is critical to identify and analyze all the possible hosts of SARS-CoV-2 (the pathogen of COVID-19) and compare them with the hosts of other human coronaviruses. In this study, we collected, annotated, and performed taxonomical and ontological analysis of all the reported and verified hosts for all human coronaviruses including SARS-CoV, MERS-CoV, SARS-CoV-2, and four others that cause the common cold. A total of 37 natural hosts and 19 laboratory animal hosts of host human coronaviruses were identified based on experimental or clinical evidence. Our taxonomical ontology-based analysis found that all the verified susceptible natural and laboratory animals belong to therian mammals. Specifically, these 37 natural therian hosts include one wildlife marsupial mammal (i.e., Didelphis virginiana) and 36 Eutheria mammals (a.k.a. placental mammals). The 19 laboratory animal hosts are also classified as placental mammals. While several non-therian animals (including snake, housefly, zebrafish) were reported to be likely SARS-CoV-2 hosts, our analysis excluded them due to the lack of convincing evidence. Genetically modified mouse models with human Angiotensin-converting enzyme 2 (ACE2) or dipeptidyl peptidase-4 (DPP4) protein were more susceptible to virulent human coronaviruses with clear symptoms. Coronaviruses often became more virulent and adaptive in the mouse hosts after a series of viral passages in the mice. To support knowledge standardization and analysis, we have also represented the annotated host knowledge in the Coronavirus Infectious Disease Ontology (CIDO) and provided ways to automatically query the knowledge.
