## Supplementary material for "Taxonomical and ontological analysis of verified natural and laboratory human coronavirus hosts": Using such strategy, we have represented all the human coronaviruses and their infected hosts as identified in Tables 1-2 and Supplemental File 1.

### Sheet: Human Coronaviruses Hosts
#	virus name	Virus NCBI Taxon ID	Host Name	Host NCBI Taxon ID	Reference	Type	Role Name	Role ID
1	SARS-CoV-2	NCBITaxon_2697049	Human	9606	https://pubmed.ncbi.nlm.nih.gov/32798769/	natural	SARS-CoV-2 natural host role	CIDO_0001167
2	SARS-CoV	NCBITaxon_694009	Human	9606	https://pubmed.ncbi.nlm.nih.gov/15347429/	natural	SARS-CoV natural host role	CIDO_0001168
3	MERS-CoV	NCBITaxon_1335626	Human	9606	https://pubmed.ncbi.nlm.nih.gov/26695637/	natural	MERS-CoV natural host role	CIDO_0001175
4	229E	NCBITaxon_11137	Human	9606	https://pubmed.ncbi.nlm.nih.gov/29551135/	natural	229E natural host role	CIDO_0001176
5	OC43	NCBITaxon_31631	Human	9606	https://pubmed.ncbi.nlm.nih.gov/29551135/	natural	OC43 natural host role	CIDO_0001182
6	NL63	NCBITaxon_277944	Human	9606	https://pubmed.ncbi.nlm.nih.gov/29551135/	natural	NL63 natural host role	CIDO_0001183
7	HKU1	NCBITaxon_290028	Human	9606	https://pubmed.ncbi.nlm.nih.gov/29551135/	natural	HKU1 natural host role	CIDO_0001184
8	MERS-CoV	NCBITaxon_1335626	Alpaca	9655	https://pubmed.ncbi.nlm.nih.gov/30832356	natural	MERS-CoV natural host role	CIDO_0001175
9	SARS-CoV-2	NCBITaxon_2697049	Asian small-clawed otter	452597	https://www.aphis.usda.gov/aphis/dashboards/tableau/sars-dashboard	natural	SARS-CoV-2 natural host role	CIDO_0001167
10	MERS-CoV	NCBITaxon_1335626	Bactrian camel	9837	https://pubmed.ncbi.nlm.nih.gov/31969478/	natural	MERS-CoV natural host role	CIDO_0001175
11	MERS-CoV	NCBITaxon_1335626	Dromedary camel	9838	https://pubmed.ncbi.nlm.nih.gov/31969478/	natural	MERS-CoV natural host role	CIDO_0001175
12	229E	NCBITaxon_11137	Dromedary camel	9838	https://pubmed.ncbi.nlm.nih.gov/27528677/	natural	229E natural host role	CIDO_0001176
13	SARS-CoV	NCBITaxon_2697049	Bat	9397	https://pubmed.ncbi.nlm.nih.gov/35935171/	natural	SARS-CoV natural host role	CIDO_0001168
14	229E	NCBITaxon_11137	Bat	9397	https://pubmed.ncbi.nlm.nih.gov/29551135/	natural	229E natural host role	CIDO_0001176
15	NL63	NCBITaxon_277944	Bat	9397	https://pubmed.ncbi.nlm.nih.gov/29551135/	natural	NL63 natural host role	CIDO_0001183
16	MERS-CoV	NCBITaxon_1335626	Bat	9397	https://pubmed.ncbi.nlm.nih.gov/26695637/	natural	MERS-CoV natural host role	CIDO_0001175
17	SARS-CoV	NCBITaxon_694009	Chinese rufous horseshoe bat	89399	https://pubmed.ncbi.nlm.nih.gov/30844511/	natural	SARS-CoV natural host role	CIDO_0001168
18	SARS-CoV-2	NCBITaxon_2697049	Binturong	94180	https://pubmed.ncbi.nlm.nih.gov/36121159/	natural	SARS-CoV-2 natural host role	CIDO_0001167
19	SARS-CoV-2	NCBITaxon_2697049	Black-Tailed Marmoset	1090896	https://pubmed.ncbi.nlm.nih.gov/35577455/	natural	SARS-CoV-2 natural host role	CIDO_0001167
20	SARS-CoV-2	NCBITaxon_2697049	Canada Lynx	61383	https://pubmed.ncbi.nlm.nih.gov/36121159	natural	SARS-CoV-2 natural host role	CIDO_0001167
21	OC43	NCBITaxon_31631	Cattle	9913	https://pubmed.ncbi.nlm.nih.gov/32629960	natural	OC43 natural host role	CIDO_0001182
22	SARS-CoV	NCBITaxon_694009	Chinese ferret-badger	204267	https://pubmed.ncbi.nlm.nih.gov/12958366	natural	SARS-CoV natural host role	CIDO_0001168
23	SARS-CoV	NCBITaxon_694009	Civet	9673	https://pubmed.ncbi.nlm.nih.gov/30844511/	natural	SARS-CoV natural host role	CIDO_0001168
24	SARS-CoV-2	NCBITaxon_2697049	Coatimundi	743424	https://www.woah.org/app/uploads/2021/11/sars-cov-2-situation-report-6.pdf	natural	SARS-CoV-2 natural host role	CIDO_0001167
25	SARS-CoV-2	NCBITaxon_2697049	Cougar	9696	https://www.woah.org/app/uploads/2021/11/sars-cov-2-situation-report-6.pdf	natural	SARS-CoV-2 natural host role	CIDO_0001167
26	SARS-CoV-2	NCBITaxon_2697049	Dog	9615	https://pubmed.ncbi.nlm.nih.gov/32408337/	natural	SARS-CoV-2 natural host role	CIDO_0001167
27	SARS-CoV	NCBITaxon_694009	Domestic cat	9685	https://pubmed.ncbi.nlm.nih.gov/15921605/	natural	SARS-CoV natural host role	CIDO_0001168
28	SARS-CoV-2	NCBITaxon_2697049	Domestic cat	9685	https://pubmed.ncbi.nlm.nih.gov/32402157/	natural	SARS-CoV-2 natural host role	CIDO_0001167
29	HKU1	NCBITaxon_290028	Domestic mice	10090	https://pubmed.ncbi.nlm.nih.gov/19239338/	natural	HKU1 natural host role	CIDO_0001184
30	SARS-CoV-2	NCBITaxon_2697049	Fishing cat	61388	https://pubmed.ncbi.nlm.nih.gov/36121159/	natural	SARS-CoV-2 natural host role	CIDO_0001167
31	SARS-CoV-2	NCBITaxon_2697049	Gorilla	9593	https://www.nationalgeographic.com/animals/article/gorillas-san-diego-zoo-positive-coronavirus	natural	SARS-CoV-2 natural host role	CIDO_0001167
32	SARS-CoV-2	NCBITaxon_2697049	Giant anteater	71006	https://pubmed.ncbi.nlm.nih.gov/36692797/	natural	SARS-CoV-2 natural host role	CIDO_0001167
33	SARS-CoV-2	NCBITaxon_2697049	Hippopotamus	9833	https://www.brusselstimes.com/belgium-all-news/196210/hippos-at-zoo-antwerp-test-positive-for-covid-19	natural	SARS-CoV-2 natural host role	CIDO_0001167
34	SARS-CoV-2	NCBITaxon_2697049	Indian Leopard	421001	https://pubmed.ncbi.nlm.nih.gov/36121159/	natural	SARS-CoV-2 natural host role	CIDO_0001167
35	SARS-CoV-2	NCBITaxon_2697049	Large hairy armadillo	29080	https://www.biorxiv.org/content/10.1101/2022.08.23.503528v1	natural	SARS-CoV-2 natural host role	CIDO_0001167
36	SARS-CoV	NCBITaxon_694009	Lesser rice-field rat	69075	https://pubmed.ncbi.nlm.nih.gov/15921605/	natural	SARS-CoV natural host role	CIDO_0001168
37	SARS-CoV-2	NCBITaxon_2697049	Lion	9689	https://pubmed.ncbi.nlm.nih.gov/33051368/	natural	SARS-CoV-2 natural host role	CIDO_0001167
38	SARS-CoV	NCBITaxon_694009	Malayan pangolin	9974	https://pubmed.ncbi.nlm.nih.gov/31652964/	natural	SARS-CoV natural host role	CIDO_0001168
39	SARS-CoV-2	NCBITaxon_2697049	Malayan pangolin	9974	https://pubmed.ncbi.nlm.nih.gov/32197085/	natural	SARS-CoV-2 natural host role	CIDO_0001167
40	SARS-CoV	NCBITaxon_694009	Masked palm civet	9675	https://pubmed.ncbi.nlm.nih.gov/12958366/	natural	SARS-CoV natural host role	CIDO_0001168
41	SARS-CoV	NCBITaxon_694009	Mink	9655	https://pubmed.ncbi.nlm.nih.gov/33172935/	natural	SARS-CoV natural host role	CIDO_0001168
42	SARS-CoV-2	NCBITaxon_2697049	Pangolin	9974	https://pubmed.ncbi.nlm.nih.gov/32724171/	natural	SARS-CoV-2 natural host role	CIDO_0001167
43	SARS-CoV	NCBITaxon_694009	Raccoon dog	34880	https://pubmed.ncbi.nlm.nih.gov/12958366/	natural	SARS-CoV natural host role	CIDO_0001168
44	SARS-CoV	NCBITaxon_694009	Red fox	9627	https://pubmed.ncbi.nlm.nih.gov/16485471/	natural	SARS-CoV natural host role	CIDO_0001168
45	SARS-CoV-2	NCBITaxon_2697049	Snow Leopard	29064	https://pubmed.ncbi.nlm.nih.gov/36121159/	natural	SARS-CoV-2 natural host role	CIDO_0001167
46	SARS-CoV-2	NCBITaxon_2697049	Spotted hyenas	9678	https://pubmed.ncbi.nlm.nih.gov/36121159	natural	SARS-CoV-2 natural host role	CIDO_0001167
47	SARS-CoV-2	NCBITaxon_2697049	Tiger	9694	https://pubmed.ncbi.nlm.nih.gov/33051368/	natural	SARS-CoV-2 natural host role	CIDO_0001167
48	SARS-CoV-2	NCBITaxon_2697049	Virginia opossum	9267	https://www.news-medical.net/news/20221108/Study-indicates-widespread-SARS-CoV-2-exposure-in-wildlife.aspx	natural	SARS-CoV-2 natural host role	CIDO_0001167
49	SARS-CoV-2	NCBITaxon_2697049	White-footed mouse	10041	https://www.news-medical.net/news/20221108/Study-indicates-widespread-SARS-CoV-2-exposure-in-wildlife.aspx	natural	SARS-CoV-2 natural host role	CIDO_0001167
50	SARS-CoV-2	NCBITaxon_2697049	White-tail deer	9874	https://pubmed.ncbi.nlm.nih.gov/34942632/	natural	SARS-CoV-2 natural host role	CIDO_0001167
51	SARS-CoV	NCBITaxon_694009	African green monkey	9534	https://pubmed.ncbi.nlm.nih.gov/15527829	laboratory	SARS-CoV laboratory host role	CIDO_0001116
52	MERS-CoV	NCBITaxon_1335626	Alpaca	30538	https://pubmed.ncbi.nlm.nih.gov/27070385	laboratory	MERS-CoV laboratory host role	CIDO_0001117
53	SARS-CoV-2	NCBITaxon_2697049	Baboon	9557	https://pubmed.ncbi.nlm.nih.gov/33340034	laboratory	SARS-CoV-2 laboratory host role	CIDO_0001115
54	SARS-CoV-2	NCBITaxon_2697049	Bank vole	447135	https://pubmed.ncbi.nlm.nih.gov/33754987	laboratory	SARS-CoV-2 laboratory host role	CIDO_0001115
55	SARS-CoV	NCBITaxon_694009	Civet	9673	https://pubmed.ncbi.nlm.nih.gov/17037579	laboratory	SARS-CoV laboratory host role	CIDO_0001116
56	SARS-CoV-2	NCBITaxon_2697049	Common Tree Shrew	9395	https://pubmed.ncbi.nlm.nih.gov/32994418	laboratory	SARS-CoV-2 laboratory host role	CIDO_0001115
57	SARS-CoV	NCBITaxon_694009	Common marmoset	9483	https://pubmed.ncbi.nlm.nih.gov/16049331	laboratory	SARS-CoV laboratory host role	CIDO_0001116
58	MERS-CoV	NCBITaxon_1335626	Common marmoset	9483	https://pubmed.ncbi.nlm.nih.gov/25144235	laboratory	MERS-CoV laboratory host role	CIDO_0001117
59	SARS-CoV	NCBITaxon_694009	Cynomolgus macaque	9541	https://pubmed.ncbi.nlm.nih.gov/12748632	laboratory	SARS-CoV laboratory host role	CIDO_0001116
60	MERS-CoV	NCBITaxon_1335626	Cynomolgus macaque	9541	https://pubmed.ncbi.nlm.nih.gov/32303590	laboratory	MERS-CoV laboratory host role	CIDO_0001117
61	SARS-CoV-2	NCBITaxon_2697049	Cynomolgus macaque	9541	https://pubmed.ncbi.nlm.nih.gov/32303590	laboratory	SARS-CoV-2 laboratory host role	CIDO_0001115
62	SARS-CoV	NCBITaxon_694009	Ferret	9669	https://pubmed.ncbi.nlm.nih.gov/18234270	laboratory	SARS-CoV laboratory host role	CIDO_0001116
63	SARS-CoV-2	NCBITaxon_2697049	Ferret	9669	https://pubmed.ncbi.nlm.nih.gov/32269068	laboratory	SARS-CoV-2 laboratory host role	CIDO_0001115
64	SARS-CoV-2	NCBITaxon_2697049	Fruit bat	9407	https://pubmed.ncbi.nlm.nih.gov/32838346	laboratory	SARS-CoV-2 laboratory host role	CIDO_0001116
65	SARS-CoV	NCBITaxon_694009	Mouse	10090	https://pubmed.ncbi.nlm.nih.gov/15016880	laboratory	SARS-CoV laboratory host role	CIDO_0001116
66	MERS-CoV	NCBITaxon_1335626	Mouse	10090	https://pubmed.ncbi.nlm.nih.gov/26446606	laboratory	MERS-CoV laboratory host role	CIDO_0001117
67	SARS-CoV-2	NCBITaxon_2697049	Mouse	10090	https://pubmed.ncbi.nlm.nih.gov/32380511	laboratory	SARS-CoV-2 laboratory host role	CIDO_0001115
68	SARS-CoV-2	NCBITaxon_2697049	North American raccoon	9654	https://pubmed.ncbi.nlm.nih.gov/35097038	laboratory	SARS-CoV-2 laboratory host role	CIDO_0001115
69	SARS-CoV-2	NCBITaxon_2697049	North American deer mouse	10042	https://pubmed.ncbi.nlm.nih.gov/34127676	laboratory	SARS-CoV-2 laboratory host role	CIDO_0001115
70	SARS-CoV-2	NCBITaxon_2697049	Raccoon dog	34880	https://pubmed.ncbi.nlm.nih.gov/33089771	laboratory	SARS-CoV-2 laboratory host role	CIDO_0001115
71	SARS-CoV	NCBITaxon_694009	Rhesus monkey	9544	https://pubmed.ncbi.nlm.nih.gov/15892035	laboratory	SARS-CoV laboratory host role	CIDO_0001116
72	MERS-CoV	NCBITaxon_1335626	Rhesus monkey	9544	https://pubmed.ncbi.nlm.nih.gov/24218506	laboratory	MERS-CoV laboratory host role	CIDO_0001117
73	SARS-CoV-2	NCBITaxon_2697049	Rhesus monkey	9544	https://pubmed.ncbi.nlm.nih.gov/32396922	laboratory	SARS-CoV-2 laboratory host role	CIDO_0001115
74	SARS-CoV-2	NCBITaxon_2697049	Rabbit	9986	https://pubmed.ncbi.nlm.nih.gov/33356979	laboratory	SARS-CoV-2 laboratory host role	CIDO_0001115
75	SARS-CoV-2	NCBITaxon_2697049	Sheep	9940	https://pubmed.ncbi.nlm.nih.gov/34816258	laboratory	SARS-CoV-2 laboratory host role	CIDO_0001115
76	SARS-CoV	NCBITaxon_694009	Syrian hamsters	10036	https://pubmed.ncbi.nlm.nih.gov/17037579	laboratory	SARS-CoV laboratory host role	CIDO_0001116
77	SARS-CoV-2	NCBITaxon_2697049	Syrian hamsters	10036	https://pubmed.ncbi.nlm.nih.gov/32215622	laboratory	SARS-CoV-2 laboratory host role	CIDO_0001115
78	SARS-CoV-2	NCBITaxon_2697049	Striped skunk	30548	https://pubmed.ncbi.nlm.nih.gov/35091038	laboratory	SARS-CoV-2 laboratory host role	CIDO_0001115

### Sheet: Transgenic Mouse Models
Transgenic mouse model name	CIDO ID	humanized protein	Definition / Features	Ref	PMID
K18-hACE2 transgenic (Tg) mouse expressing hACE2 in epithelial cells	CIDO_0000389	hACE2	A transgenic mouse that expresses hACE2 under human keratin 18 promoter. It has been used to study SARS-CoV and SARS-CoV-2.	https://pubmed.ncbi.nlm.nih.gov/17079315, https://pubmed.ncbi.nlm.nih.gov/32723427	17079315, 32723427
AC70 line mice	CIDO_0001185	hACE2	A transgenic mouse that expresses hACE2 under chicken β-actin promoter (CAG).It has been used to study SARS-CoV.	https://pubmed.ncbi.nlm.nih.gov/17108019	17108019
Human DPP4 knock-in (hDPP4 KI) mice	CIDO_0001186	hDPP4	A transgenic mouse that has hDPP4 knock-in. It has been used to study MERS-CoV.	https://pubmed.ncbi.nlm.nih.gov/31883095	31883095
K18-hDPP4 mice	CIDO_0001187	hDPP4	A transgenic mouse that expresses hDPP4 with cytokeratin 18 promoterIt has been used to study MERS-CoV.	https://pubmed.ncbi.nlm.nih.gov/26486634	26486634
CAG-hACE2 mice	CIDO_0001188	hACE2	A transgenic C57BL/6J mouse that expresses hACE2 under chicken β-actin promoter (CAG) promoter. It has been used to study SARS-CoV and SARS-CoV-2.	https://pubmed.ncbi.nlm.nih.gov/17108019, https://pubmed.ncbi.nlm.nih.gov/34463644	17108019, 34463644
HFH4-hACE2 C3B6 mice	CIDO_0001189	hACE2	A transgenic C3B6 mouse that expresses hACE2 under HFH4 (FoxJ1) promoter. It has been used to study SARS-CoV and SARS-CoV-2.	https://pubmed.ncbi.nlm.nih.gov/26976607, https://pubmed.ncbi.nlm.nih.gov/32516571	26976607, 32516571
hACE2 Transgenic mice	CIDO_0001193	hACE2	A transgenic mouse that drives hACE2 code sequence into the pronuclei of fertilized ova. It has been used to study SARS-CoV-2.	https://pubmed.ncbi.nlm.nih.gov/32380511	32380511
B6 K18-hACE2 mouse	CIDO_0001190	hACE2	A transgenic mouse that expresses hACE2 under human cytokeratin 18 (K18) promoter. It has been used to study SARS-CoV-2.	https://pubmed.ncbi.nlm.nih.gov/33073694	33073694
CRISPR-hACE2 humanized mouse	CIDO_0001194	hACE2	A transgenic mouse that expresses hACE2 by CRISPR/Cas9 knock-in technology. It has been used to study SARS-CoV-2.	https://pubmed.ncbi.nlm.nih.gov/32485164	32485164
Adeno-associated virus-hACE2 mouse	CIDO_0001191	hACE2	A transgenic mouse that expresses hACE2 by adeno-associated virus (AAV). It has been used to study SARS-CoV-2.	https://pubmed.ncbi.nlm.nih.gov/32750141	32750141
AdV-hACE2-transduced mouse	CIDO_0001192	hACE2	A transgenic mouse that expresses hACE2 by adenoviral vector. It has been used to study SARS-CoV-2.	https://pubmed.ncbi.nlm.nih.gov/32553273	32553273
